# The *Drosophila* maternal-effect gene *abnormal oocyte* (*ao*) does not repress histone gene expression

**DOI:** 10.1101/2024.09.17.613536

**Authors:** Risa Takenaka, Eric H. Albanese, Sierra M. Simmerman, Shilpi Verghese, Mandalay A.E. Maddox, Aida Flor de la Cruz, Janet M. Young, Casey A. Schmidt, Leila E. Rieder, Harmit S. Malik

**Author notes:** Correspondence should be addressed to: C. A. S., 746 High St., Easton, PA 18042 USA, L. E. R., 1510 Clifton Rd. NE, Atlanta, GA 30012 USA, H. S. M., 1100 Fairview Avenue N. A2-205, Seattle, WA 98109 USA.

## Abstract

The *abnormal oocyte* (*ao*) gene of *Drosophila melanogaster* is a maternal-effect lethal gene previously identified as encoding a transcriptional regulator of core histones. However, background genetic mutations in existing *ao* mutant strains could compromise their utility in manipulating histone levels. To distinguish the true *ao* phenotype from background effects, we created two new *ao* reagents: a CRISPR/Cas9-mediated knockout of the *ao* allele for genetic and molecular analyses and an epitope-tagged *ao* allele for cytological experiments. Using these reagents, we confirm previous findings that loss of *ao* causes maternal-effect lethality, which can be rescued by either a decrease in the histone gene copy number or by Y chromosome heterochromatin. Our data indicate that *ao* genetically interacts with the heterochromatin, as previously suggested. However, contrary to a prior study, we find neither Ao localization to histone genes nor *ao* repression of core histone transcript levels. Thus, the molecular basis for *ao*-associated maternal-effect lethality remains unknown.

**Article Summary:** A series of foundational papers established that *abnormal oocyte* (*ao*), a euchromatic maternal-effect lethal gene, interacts with heterochromatin and the histone multigene cluster to dictate embryonic viability in *D. melanogaster.* An earlier report argued that *ao* encodes a protein that localizes to and represses histone gene expression, thereby connecting histone gene overexpression with *ao* mutant maternal-effect lethality. Using new reagents for genetics and cytology, we recapitulate findings that *ao* encodes a maternal-effect lethal gene, whose loss is ameliorated by excess heterochromatin or loss of histone genes. However, we find that *ao* does not affect histone gene expression. Thus, how *ao* loss causes maternal-effect lethality remains unknown.
