## Supplementary material for "The *Drosophila* maternal-effect gene *abnormal oocyte* (*ao*) does not repress histone gene expression": Table S1

### Sheet: Sheet1
Purpose	ID	Primer sequence (5' to 3')
ao KO validation	F1 (RT_070_F)	AACATCTCTGTTTCGTCGCACACTGAATAGG
ao KO validation	R1 (RT071_R)	TTGCGTCAAATTGATAAGCACACAGCCTCTCTTTGC
ao KO validation	F2 (RT068_F)	CAGGACACCATACTCAAGAGCAGGATCTTTGAACG
ao KO validation	R2 (RT069_R)	TGTAGTCATTGAATTGCAGTAAGATTTGCAGCAGGTTGAC
phiC31 validation	attP.FWD	TGCCCCAACTGGGGTAACCTTTG
phiC31 validation	attL.FWD	GGGCGTGCCCTTGAGTTCTCTC
phiC31 validation	65B2.REV	AACGCTTTGCTTTCTCGCTG
his(df) validation	his(df) FWD Set 14	CAACCAAACTCTATTCCGACATT
his(df) validation	his(df) REV Set 14	GCTACAGCTAACAACTGTATGTG
N-terminal V5-tag validation	NV5_F	GGAACTTGGCAGAACTTTCCCAGG
N-terminal V5-tag validation	NV5_R	GTATCCGGACTCGCGGTTCTG
C-terminal V5-tag validation	RT138_V5C_2F	ACGTCTACCACGTGCACTTG
C-terminal V5-tag validation	RT139_V5C_2R	GACATTACTGAAAAGGTAAAACGAGATATTTTAGTATCAC
RT-qPCR	D. mel H1 FWD Set 4	AGGGTGCATCTGGATCTTTC
RT-qPCR	D. mel H1 REV Set 4	TAGAGGCTACCTTCTTGCTTTG
RT-qPCR	D. mel H2A FWD Set 3	CAAAGTGAAGGGAAAGGCAAAG
RT-qPCR	D. mel H2A REV Set 3	CCGGAGCAAACGGTGAATA
RT-qPCR	D. mel H2B FWD Set 3	GCTCAGAAGAACATCACCAAGA
RT-qPCR	D. mel H2B REV Set 3	GACCTGCTTGAGAACCTTGTAA
RT-qPCR	RT_q001_D.mel_H3_F	GCTTCCTGCAGAGCCATAA
RT-qPCR	RT_q002_D.mel_H3_R	AAGAGCACCGAGCTTCTAATC
RT-qPCR	RT_q003_D. mel H4_F	TCGTGGTAAAGGAGGCAAAG
RT-qPCR	RT_q004_D. mel H4_R	GGATAGCAGGCTTCGTGATAC
RT-qPCR	D. mel ao FWD Set 3	TAGGCGTCGTCACAGATAGA
RT-qPCR	D. mel ao REV Set 3	CTTACCGTCATTCACCCAATAGA
RT-qPCR	AAD0394_Rp49mel_F	ATGACCATCCGCCCAGCATAC
RT-qPCR	AAD0395_Rp49mel_R	GTTCTGCATGAGCAGGACCTCC
RT-qPCR	ao-HA_F	GTCTACCACGTGCACTTGTATAACCAC
RT-qPCR	ao-HA_R	CATAGTCCGGGACGTCATAGGGATAG
RT-qPCR on unfertilized eggs (ao1); with different histone copy number	rp49_F	GCTAAGCTGTCGCACAAA
RT-qPCR on unfertilized eggs (ao1); with different histone copy number	rp49_R	TCCGGTGGGCAGCATGTG
RT-qPCR on unfertilized eggs (ao1); with different histone copy number	ao_RT2_F	GATAAAAGTGGCAACCCGACGGAAAG
RT-qPCR on unfertilized eggs (ao1); with different histone copy number	ao_RT2_R	CATGGGCATGGTATCGGTACCATTTG
RT-qPCR with different histone copy number	H1_F	GCAGAGGCCGACAGTTTGAAAGATC
RT-qPCR with different histone copy number	H1_R	CACTGCCACTTATAAATGCGACGCC
RT-qPCR with different histone copy number	H2A_F	CCTGTATATTAGGCAACACGCCACC
RT-qPCR with different histone copy number	H2A_R	GGTTCTCGAGTTGGCTGGCAATG
RT-qPCR with different histone copy number	H2B_F	GCAAGGCTCAGAAGAACATCACCAAG
RT-qPCR with different histone copy number	H2B_R	GCTGTTCATTATGCTCATCGCCTTCG
RT-qPCR with different histone copy number	H3_F	ACCGAGCTTCTAATCCGCAAG
RT-qPCR with different histone copy number	H3_R	ACCAACCAGGTAGGCTTCGC
RT-qPCR with different histone copy number	H4_F	TGGCGTTCTGAAGGTTTTCTTG
RT-qPCR with different histone copy number	H4_R	AACCGCCAAATCCGTAGAGG
ao KO locus sequencing	Ao_locus_F1	CAGTCTGCTCATATACAGCTACG
ao KO locus sequencing	Ao_locus_F2	GATCGACATACGGCCTTGCGCTTC
ao KO locus sequencing	Ao_locus_F3	CCGAAAATTTTCGAAAAATAC
ao KO locus sequencing	Ao_locus_F4	GTAAATTTTTGTAATCTAACTGCGG
ao KO locus sequencing	Ao_locus_F5	GCAGGCTGCTGTGCCTGAGG
ao KO locus sequencing	Ao_locus_R1	GGACTCGCGGTTCTGCAGCAGATG
ao KO locus sequencing	Ao_locus_R2	CGTACGTAGTCATCGACCGGCAG
ao KO locus sequencing	Ao_locus_R3	CTAAACTTGATTGAATCCGTGGCAC
ao KO locus sequencing	Ao_locus_R4	CTGAACCATTAGCCTCTTTGATTACG
ao KO locus sequencing	Ao_locus_R5	GACATTACTGAAAAGGTAAAACG
ao KO locus sequencing	Ao_locus_R6	GCTCCGCCACCATCAATGTATCC
Detecting ao in qPCR for ao-HA expression	Ao locus Forward	GATAAAAGTGGCAACCCGACGGAAAG
Detecting ao in qPCR for ao-HA expression	Ao locus Reverse	CATGGGCATGGTATCGGTACCATTTG
Detecting rp49 in qPCR for ao-HA expression	rp49 locus Forward	GCTAAGCTGTCGCACAAA
Detecting rp49 in qPCR for ao-HA expression	rp49 locus Reverse	TCCGGTGGGCAGCATGTG
Sense guide RNA oligo for V5-ao CRISPR tagging	Sense_N	TGCACGATTGTAGGCGCTTCTTGT
Antisense guide RNA oligo for V5-ao CRISPR tagging	Antisense_N	AAACACAAGAAGCGCCTACAATCG
Sense guide RNA oligo for ao-V5 CRISPR tagging	Sense_C	TGCAGTATAACCACAGCACAATAG
Antisense guide RNA oligo for ao-V5 CRISPR tagging	Antisense_C	AAACCTATTGTGCTGTGGTTATAC
Repair ssODN for V5-ao CRISPR tagging	Repair_N	GACATTAGGAATAGGAACTTGGCAGAACTTTCCCAGGATCTGTCAGAATGggcaagcccatccccaaccccctgctgggcctggacagcaccGCTTACAAGAAGCGCCTACAATCGCAGAACCTCGTGCATCTGCTGCAGAACCGCGAG
Repair ssODN for ao-V5 CRISPR tagging	Repair_C	GTTTTATACACAAATGTACAAAATCATGTATGTACATATTAGGCAGTCTAggtgctgtccaggcccagcagggggttggggatgggcttgccCTTTTCAACTATTGTGCTGTGGTTATACAAGTGCACGTGGTAGACGTAGCTGTTCATGCAT
