## Supplementary material for "The *Drosophila* maternal-effect gene *abnormal oocyte* (*ao*) does not repress histone gene expression": Table S2

### Sheet: Fig1B
Figure 1B: Fertility assay
29°C
4♀ x 2♂ per cross
WT = yw
WT♀ x WT♂	WT♀ x ∆ao♂	∆ao♀ x WT♂	∆ao♀ x ∆ao♂
105	140	58	36
113	142	78	18
117	121	71	16
105	110	35	20
111	114	82	20
100	124	46	44
108	136	54	13
115	136	39	25
127	153	51	17
131	111	53

### Sheet: Fig1D
Figure 1D: Fertility assay
29°C
4♀ x 2♂ per cross
WT = yw
WT♀ x ∆ao♂	∆ao♀ x ∆ao♂	∆ao; Tg(ao)♀ x ∆ao♂
140	36	105
142	18	111
121	16	100
110	20	83
114	20	79
124	44	147
136	13	117
136	25	124
153	17	139
111

### Sheet: Fig2B
Figure 2B: Fertility assay
29°C
4♀ x 2♂ per cross
WT = yw
WT♀ x WT♂	ao-V5♀ x WT♂
72	57
43	71
60	56
101	60
56	42
66	55
96	71
65	68
	85
	78
Cross with no F1 (n=0) was excluded from analysis

### Sheet: Fig4A
Figure 4A: Fertility assay
29°C
4♀ x 2♂ per cross
WT = yw
WT♀ x ∆ao♂	∆ao♀ x ∆ao♂	∆ao, his(df)♀ x ∆ao♂
363	57	150
289	48	106
265	24	99
281	83	94
276	43	124
242	39	84
175	33	110
236	45	92
174
309
Crosses with no F1 (n=0) in one or both vials were excluded from analysis

### Sheet: Fig4C
Figure 4C: Fertility assay
25°C
4♀ x 2♂ per cross
WT = yw
∆ao♀ x WT♂	F1 females	F1 males	% males
	21	13	0.382353
	23	24	0.510638
	15	23	0.605263
	23	27	0.54
	21	23	0.522727
∆ao♀ x X^Y♂	F1 females	F1 males	% males
	14	23	0.621622
	37	20	0.350877
	28	7	0.2
	33	19	0.365385
	25	16	0.390244
WT♀ x X^Y♂	F1 females	F1 males	% males
	34	34	0.5
	46	69	0.6
	48	39	0.448276
	30	33	0.52381
	49	63	0.5625
∆ao; Tg(ao)♀ x X^Y♂	F1 females	F1 males	% males
	41	26	0.38806
	33	29	0.467742
	35	37	0.513889
	26	38	0.59375
∆ao, his(df)♀ x X^Y♂	F1 females	F1 males	% males
	35	32	0.477612
	51	60	0.540541
	41	26	0.38806
Crosses that produced F2 offspring were excluded from analysis (X0 males are sterile)

### Sheet: FigS3
Figure S3: Fertility assay
25°C
3♀ x 1♂ per cross
WT♀ = Oregon R
WT♂ = yw
WT♀ x WT♂	WT♀ x ∆ao♂
102	67
102	100
49	76
107	15
118	132
61	48
70	57
127	102
89	85
131	92
122	98
95	141
68	85
85	78
84	69
37
104
68
Cross with no F1 (n=0) was excluded from analysis

### Sheet: FigS4
Figure S4: Viability assay
Genotype	yw♀ x yw♂
Vial	Larvae	Pupae	Total adults		yw♀ x yw♂	Pupal viability	Adult viability
1	50	47	47			0.94	0.94
2	50	49	49			0.98	0.98
3	50	49	48			0.98	0.96
4	50	48	46			0.96	0.92
5	50	49	48			0.98	0.96
Genotype	yw♀ x ao1♂
Vial	Larvae	Pupae	Total adults		yw♀ x ao1♂	Pupal viability	Adult viability
1	50	47	47			0.94	0.94
2	50	50	50			1	1
3	50	50	50			1	1
4	50	48	47			0.96	0.94
5	50	48	48			0.96	0.96
Genotype	ao1♀ x yw♂
Vial	Larvae	Pupae	Total adults		ao1♀ x yw♂	Pupal viability	Adult viability
1	50	39	39			0.78	0.78
2	50	31	31			0.62	0.62
3	50	35	35			0.7	0.7
4	50	40	39			0.8	0.78
5	50	44	43			0.88	0.86
6	50	40	38			0.8	0.76
7	42	34	32			0.809524	0.761905
8	40	33	30			0.825	0.75
Genotype	ao1♀ x ao1♂
Vial	Larvae	Pupae	Total adults		ao1♀ x ao1♂	Pupal viability	Adult viability
1	50	38	25			0.76	0.5
2	50	37	25			0.74	0.5
3	50	32	22			0.64	0.44
4	50	34	19			0.68	0.38
5	50	34	26			0.68	0.52
6	50	39	26			0.78	0.52
7	50	31	23			0.62	0.46

### Sheet: FigS5
Figure S5: Zygotic viability assay
25°C
4♀ x 2♂ per cross
∆ao/+♀ x ∆ao/+♂	∆ao/∆ao	∆ao/+	% (∆ao/∆ao)
	29	78	0.271028
	32	93	0.256
	38	97	0.281481
	35	81	0.301724
	32	76	0.296296
	38	92	0.292308

### Sheet: FigS6
Figure S6: Fertility assay
29°C
4♀ x 2♂ per cross
WT = yw
WT♀ x ∆ao/∆ao♂	∆ao/+♀ x ∆ao/∆ao♂	∆ao/∆ao♀ x ∆ao/∆ao♂
125	52	40
291	161	17
93	163	39
194	212	31
153	169	15
43	174	36
192	88	27
136	95	19
108	61	18
	153	22
Cross with no F1 (n=0) was excluded from analysis

### Sheet: FigS7
Figure S7: Temperature-dependent fertility assays
5♀ x 2♂ per cross
WT = Oregon R
18°C
∆ao/∆ao♀ x WT♂	∆ao/+♀ x WT♂
140	180
172	178
119	254
138	211
164	229
25°C
∆ao/∆ao♀ x WT♂	∆ao/+♀ x WT♂
200	167
215	253
88	303
128	310
165	356
29°C
∆ao/∆ao♀ x WT♂	∆ao/+♀ x WT♂
62	168
122	201
75	215
37	166
109	196
