## Supplementary material for "The *Drosophila* maternal-effect gene *abnormal oocyte* (*ao*) does not repress histone gene expression": Table S3

### Sheet: Plate 1
	RP49	ao	RP49	ao
Sample	Ct	Ct	Median Ct	Median Ct	ΔCt	ΔΔCt	2^-ΔΔCt
yw (WT) R1	23.7086	28.0619	23.6531	28.0005	4.34746	0	1
yw (WT) R2	23.6349	28.0005
yw (WT) R3	23.6531	27.9742
aoKO R1	22.9639	Undetermined	22.9765	#NUM!	#NUM!	#NUM!	#NUM!
aoKO R2	22.9765	Undetermined
aoKO R3	22.9926	Undetermined
tg-mel2 R1	20.6254	26.9777	20.6254	27.1506	6.52523	2.17777	0.221016
tg-mel2 R2	20.5436	27.1506
tg-mel2 R3	20.6662	27.26

### Sheet: Plate 2
	RP49	ao	RP49	ao
Sample	Ct	Ct	Median Ct	Median Ct	ΔCt	ΔΔCt	2^-ΔΔCt
yw (WT) R1	18.6682	23.2602	18.8677	23.1807	4.31302	0	1
yw (WT) R2	18.8677	23.1516
yw (WT) R3	18.8879	23.1807
tg-mel2 R1	20.1866	27.1363	20.2526	27.0048	6.75219	2.43916	0.184391
tg-mel2 R2	20.3447	26.5021
tg-mel2 R3	20.2526	27.0048
