## Supplementary material for "The *Drosophila* maternal-effect gene *abnormal oocyte* (*ao*) does not repress histone gene expression": Table S4

### Sheet: Calculation
qPCR plate	Sample	ΔCt (original data)	2^ -ΔCt	mean 2^-ΔCt "Sgs3 x yw"	"normalized relative expression" = 2^ -ΔCt / 2^-(mean_ΔCt_Sgs3 x yw)	mean normalized relative expression each genotype
1	Sgs3 x yw 1	9.37754	0.00150342	0.00165704	0.907291	1
1	Sgs3 x yw 2	9.10927	0.00181066		1.09271
1	UAS-ao-HA 1 x yw 1	7.54049	0.00537137		3.24155	3.24155
1	Sgs3 x UAS-ao-HA 1	-2.21869	4.65472		2809.06	2874.5
1	Sgs3 x UAS-ao-HA 2	-2.30753	4.95033		2987.45
1	Sgs3 x UAS-ao-HA 3	-1.32118	2.49871		1507.93
1	Sgs3 x UAS-ao-HA 4	-2.79678	6.94889		4193.56
2	Sgs3 x yw 3	7.72534	0.00472542	0.00474625	0.99561	1
2	Sgs3 x yw 4	7.71268	0.00476708		1.00439
2	Sgs3 x UAS-ao-HA 5	-3.61742	12.2731		2585.84	2644.64
2	Sgs3 x UAS-ao-HA 6	-3.68159	12.8312		2703.44
The samples were run on 2 separate qPCR plates, as indicated above.

### Sheet: Plate 1
			RP49	ao	ΔCt
Sample	RP49	ao	Mean Ct	Mean Ct
Sgs3 x YW 1A	18.4229	27.4207	18.326	27.7035	9.37754
Sgs3 x YW 1B	18.2291	27.9864
Sgs3 x YW 2A	17.1272	26.3305	17.1841	26.2934	9.10927
Sgs3 x YW 2B	17.2411	26.2563
UAS-ao-HA 1A	19.1663	26.7326	19.1704	26.7109	7.54049
UAS-ao-HA 1B	19.1746	26.6893
Sgs3 x UAS-ao-HA 1A	18.3114	16.0757	18.2892	16.0705	-2.21869
Sgs3 x UAS-ao-HA 1B	18.2669	16.0653
Sgs3 x UAS-ao-HA 2A	19.4237	16.4038	18.7503	16.4427	-2.30753
Sgs3 x UAS-ao-HA 2B	18.0768	16.4816
Sgs3 x UAS-ao-HA 3A	18.0448	16.3619	17.5584	16.2372	-1.32118
Sgs3 x UAS-ao-HA 3B	17.0719	16.1124
Sgs3 x UAS-ao-HA 4A	17.9972	15.8882	18.6187	15.822	-2.79678
Sgs3 x UAS-ao-HA 4B	19.2402	15.7557

### Sheet: Plate 2
			RP49	ao	ΔCt
Sample	RP49	ao	Mean Ct	Mean Ct
Sgs3 x YW 3A	20.6363	28.3723	20.7166	28.4419	7.72534
Sgs3 x YW 3B	20.7969	28.5116
Sgs3 x YW 4A	21.0642	28.8448	21.0707	28.7833	7.71268
Sgs3 x YW 4B	21.0771	28.7219
Sgs3 x UAS-ao-HA 5A	20.6117	16.919	20.6328	17.0153	-3.61742
Sgs3 x UAS-ao-HA 5B	20.6539	17.1117
Sgs3 x UAS-ao-HA 6A	20.7236	16.9802	20.7268	17.0452	-3.68159
Sgs3 x UAS-ao-HA 6B	20.73	17.1103
