## Supplementary material for "The *Drosophila* maternal-effect gene *abnormal oocyte* (*ao*) does not repress histone gene expression": Table S5

### Sheet: Calculation
Sample	ΔCt (original data)	2^ -ΔCt	mean 2^-ΔCt "yw x yw"	"normalized relative expression" = 2^ -ΔCt / 2^-(mean_ΔCt_ywXyw)	mean normalized relative expression each genotype
yw x yw 1	7.33778	0.00618172	0.00576724	1.07187	1
yw x yw 2	7.31905	0.00626249		1.08587
yw x yw 3	7.64397	0.00499959		0.866895
yw x yw 4	7.47389	0.00562515		0.975364
yw x ao-V5 1	7.64634	0.00499141		0.865477	0.993389
yw x ao-V5 2	7.7337	0.00469813		0.814624
yw x ao-V5 3	7.36098	0.0060831		1.05477
yw x ao-V5 4	7.12909	0.0071438		1.23869
ao-V5 x yw 1	7.37191	0.00603719		1.04681	0.980115
ao-V5 x yw 2	7.7995	0.00448867		0.778305
ao-V5 x yw 3	7.59296	0.00517953		0.898096
ao-V5 x yw 4	7.17818	0.00690484		1.19725
ao-V5 x ao-V5 1	6.86374	0.00858635		1.48882	1.71346
ao-V5 x ao-V5 2	6.83364	0.00876735		1.5202
ao-V5 x ao-V5 3	6.45981	0.0113606		1.96986
ao-V5 x ao-V5 4	6.53105	0.0108133		1.87495
All samples were run on 1 qPCR plate.

### Sheet: Set 1
			rp49	ao
Sample	rp49	ao	Mean Ct	Mean Ct	ΔCt
yw x yw R1	17.6547	25.0517	17.5979	24.9357	7.33778
yw x yw R2	17.541	24.8196
yw x ao-V5 R1	17.9522	25.6114	17.8948	25.5411	7.64634
yw x ao-V5 R2	17.8374	25.4709
ao-V5 x yw R1	18.3619	25.71	18.349	25.7209	7.37191
ao-V5 x yw R2	18.3361	25.7318
ao-V5 x ao-V5 R1	18.2166	25.0989	18.2472	25.111	6.86374
ao-V5 x ao-V5 R2	18.2779	25.1231

### Sheet: Set 2
			rp49	ao
Sample	rp49	ao	Mean Ct	Mean Ct	ΔCt
yw x yw R1	17.5597	24.7682	17.531	24.8501	7.31905
yw x yw R2	17.5023	24.9319
yw x ao-V5 R1	17.9798	25.6356	18.0127	25.7464	7.7337
yw x ao-V5 R2	18.0455	25.8572
ao-V5 x yw R1	17.9677	25.6645	17.9451	25.7446	7.7995
ao-V5 x yw R2	17.9226	25.8248
ao-V5 x ao-V5 R1	18.958	25.7538	18.8995	25.7331	6.83364
ao-V5 x ao-V5 R2	18.8409	25.7124

### Sheet: Set 3
			rp49	ao
Sample	rp49	ao	Mean Ct	Mean Ct	ΔCt
yw x yw R1	17.6313	25.3535	17.633	25.2769	7.64397
yw x yw R2	17.6346	25.2004
yw x ao-V5 R1	17.6138	24.9745	17.5914	24.9524	7.36098
yw x ao-V5 R2	17.5691	24.9303
ao-V5 x yw R1	18.0623	25.7171	18.0444	25.6374	7.59296
ao-V5 x yw R2	18.0265	25.5576
ao-V5 x ao-V5 R1	18.9699	25.3645	18.9176	25.3774	6.45981
ao-V5 x ao-V5 R2	18.8652	25.3902

### Sheet: Set 4
			rp49	ao
Sample	rp49	ao	Mean Ct	Mean Ct	ΔCt
yw x yw R1	17.549	25.1486	17.5972	25.0711	7.47389
yw x yw R2	17.6454	24.9936
yw x ao-V5 R1	17.8072	25.0067	17.8538	24.9829	7.12909
yw x ao-V5 R2	17.9004	24.959
ao-V5 x yw R1	17.777	24.9749	17.76	24.9381	7.17818
ao-V5 x yw R2	17.7429	24.9014
ao-V5 x ao-V5 R1	18.4955	25.1336	18.583	25.114	6.53105
ao-V5 x ao-V5 R2	18.6704	25.0944
