## Supplementary material for "The *Drosophila* maternal-effect gene *abnormal oocyte* (*ao*) does not repress histone gene expression": Table S6

### Sheet: Rep1
			RP49	H1
Sample	RP49	H1	Median Ct	Median Ct	ΔCt	ΔΔCt	2^-ΔΔCt
yw (WT) R1	20.112	19.9818	20.215	19.9501	-0.264938	0	1
yw (WT) R2	20.215	19.9501
yw (WT) R3	20.252	19.9392
aoKO R1	19.8666	19.273	19.9169	19.2739	-0.642952	-0.378014	1.29955
aoKO R2	19.9169	19.2739
aoKO R3	19.9332	19.3361
			RP49	H2A
Sample	RP49	H2A	Median Ct	Median Ct	ΔCt	ΔΔCt	2^-ΔΔCt
yw (WT) R1	20.112	17.4925	20.215	17.4108	-2.8042	0	1
yw (WT) R2	20.215	17.4108
yw (WT) R3	20.252	17.3969
aoKO R1	19.8666	16.8544	19.9169	16.9501	-2.96681	-0.162607	1.11931
aoKO R2	19.9169	16.9501
aoKO R3	19.9332	16.9793
			RP49	H2B
Sample	RP49	H2B	Median Ct	Median Ct	ΔCt	ΔΔCt	2^-ΔΔCt
yw (WT) R1	20.112	19.4149	20.215	19.4149	-0.800117	0	1
yw (WT) R2	20.215	19.7293
yw (WT) R3	20.252	19.3359
aoKO R1	19.8666	19.0315	19.9169	19.0315	-0.885332	-0.0852148	1.06085
aoKO R2	19.9169	19.016
aoKO R3	19.9332	19.05
			RP49	H3
Sample	RP49	H3	Median Ct	Median Ct	ΔCt	ΔΔCt	2^-ΔΔCt
yw (WT) R1	20.112	20.0232	20.215	19.9884	-0.226559	0	1
yw (WT) R2	20.215	19.9884
yw (WT) R3	20.252	19.9073
aoKO R1	19.8666	19.4712	19.9169	19.4239	-0.492964	-0.266405	1.20281
aoKO R2	19.9169	19.3974
aoKO R3	19.9332	19.4239
			RP49	H4
Sample	RP49	H4	Median Ct	Median Ct	ΔCt	ΔΔCt	2^-ΔΔCt
yw (WT) R1	20.112	18.0345	20.215	17.9949	-2.2201	0	1
yw (WT) R2	20.215	17.9949
yw (WT) R3	20.252	17.945
aoKO R1	19.8666	17.503	19.9169	17.5175	-2.39934	-0.179245	1.13229
aoKO R2	19.9169	17.5175
aoKO R3	19.9332	17.5266

### Sheet: Rep2
			RP49	H1
Sample	RP49	H1	Median Ct	Median Ct	ΔCt	ΔΔCt	2^-ΔΔCt
yw (WT) R1	20.7868	20.675	20.7868	20.6295	-0.157259	0	1
yw (WT) R2	20.7908	20.6295
yw (WT) R3	20.7662	20.5537
aoKO R1	20.147	19.9331	20.2537	19.9602	-0.293476	-0.136217	1.09902
aoKO R2	20.2537	19.9602
aoKO R3	20.2774	19.9665
			RP49	H2A
Sample	RP49	H2A	Median Ct	Median Ct	ΔCt	ΔΔCt	2^-ΔΔCt
yw (WT) R1	20.7868	18.8033	20.7868	18.7376	-2.04913	0	1
yw (WT) R2	20.7908	18.7376
yw (WT) R3	20.7662	18.7274
aoKO R1	20.147	18.0988	20.2537	18.1549	-2.09882	-0.0496864	1.03504
aoKO R2	20.2537	18.1549
aoKO R3	20.2774	18.2652
			RP49	H2B
Sample	RP49	H2B	Median Ct	Median Ct	ΔCt	ΔΔCt	2^-ΔΔCt
yw (WT) R1	20.7868	18.9412	20.7868	18.9412	-1.84561	0	1
yw (WT) R2	20.7908	18.9552
yw (WT) R3	20.7662	18.8232
aoKO R1	20.147	18.4481	20.2537	18.4527	-1.80098	0.044632	0.969537
aoKO R2	20.2537	18.6199
aoKO R3	20.2774	18.4527
			RP49	H3
Sample	RP49	H3	Median Ct	Median Ct	ΔCt	ΔΔCt	2^-ΔΔCt
yw (WT) R1	20.7868	20.5891	20.7868	20.5731	-0.213629	0	1
yw (WT) R2	20.7908	20.5731
yw (WT) R3	20.7662	20.5364
aoKO R1	20.147	19.9029	20.2537	19.9828	-0.270916	-0.0572872	1.04051
aoKO R2	20.2537	20.0453
aoKO R3	20.2774	19.9828
			RP49	H4
Sample	RP49	H4	Median Ct	Median Ct	ΔCt	ΔΔCt	2^-ΔΔCt
yw (WT) R1	20.7868	17.5972	20.7868	17.5131	-3.27364	0	1
yw (WT) R2	20.7908	17.439
yw (WT) R3	20.7662	17.5131
aoKO R1	20.147	17.1619	20.2537	17.1619	-3.09176	0.181881	0.881553
aoKO R2	20.2537	17.1731
aoKO R3	20.2774	17.105

### Sheet: Rep3
			RP49	H1
Sample	RP49	H1	Avg. Ct	Avg. Ct	ΔCt	ΔΔCt	2^-ΔΔCt
yw (WT) R1	20.3482	19.4834	20.2572	19.483	-0.774176	0	1
yw (WT) R2	20.2572	19.483
yw (WT) R3	20.2243	19.4208
aoKO R1	20.0622	19.0056	20.1422	19.0056	-1.13657	-0.362396	1.28556
aoKO R2	20.2138	18.9775
aoKO R3	20.1422	19.0441
			RP49	H2A
Sample	RP49	H2A	Avg. Ct	Avg. Ct	ΔCt	ΔΔCt	2^-ΔΔCt
yw (WT) R1	20.3482	18.9254	20.2572	18.8679	-1.38929	0	1
yw (WT) R2	20.2572	18.8679
yw (WT) R3	20.2243	18.8318
aoKO R1	20.0622	18.5485	20.1422	18.6366	-1.5056	-0.116314	1.08396
aoKO R2	20.2138	18.6366
aoKO R3	20.1422	18.6908
			RP49	H2B
Sample	RP49	H2B	Avg. Ct	Avg. Ct	ΔCt	ΔΔCt	2^-ΔΔCt
yw (WT) R1	20.3482	20.0526	20.2572	20.0103	-0.246826	0	1
yw (WT) R2	20.2572	20.0103
yw (WT) R3	20.2243	19.986
aoKO R1	20.0622	19.7592	20.1422	19.7605	-0.381659	-0.134832	1.09797
aoKO R2	20.2138	19.7605
aoKO R3	20.1422	19.8032
			RP49	H3
Sample	RP49	H3	Avg. Ct	Avg. Ct	ΔCt	ΔΔCt	2^-ΔΔCt
yw (WT) R1	20.3482	20.2991	20.2572	20.222	-0.0351162	0	1
yw (WT) R2	20.2572	20.222
yw (WT) R3	20.2243	20.1969
aoKO R1	20.0622	19.8738	20.1422	19.8784	-0.263716	-0.2286	1.1717
aoKO R2	20.2138	19.9218
aoKO R3	20.1422	19.8784
			RP49	H4
Sample	RP49	H4	Avg. Ct	Avg. Ct	ΔCt	ΔΔCt	2^-ΔΔCt
yw (WT) R1	20.3482	18.5464	20.2572	18.4097	-1.84746	0	1
yw (WT) R2	20.2572	18.4097
yw (WT) R3	20.2243	18.4078
aoKO R1	20.0622	18.195	20.1422	18.1333	-2.00885	-0.16139	1.11836
aoKO R2	20.2138	18.092
aoKO R3	20.1422	18.1333

### Sheet: Rep4
			RP49	H1
Sample	RP49	H1	Median Ct	Median Ct	ΔCt	ΔΔCt	2^-ΔΔCt
yw (WT) R1	19.3564	19.9024	19.3633	19.7414	0.378115	0	1
yw (WT) R2	19.3633	19.7414
yw (WT) R3	19.366	19.6243
aoKO R1	19.464	19.407	19.45	19.3621	-0.0878593	-0.465974	1.38125
aoKO R2	19.428	19.3621
aoKO R3	19.45	19.3195
			RP49	H2A
Sample	RP49	H2A	Median Ct	Median Ct	ΔCt	ΔΔCt	2^-ΔΔCt
yw (WT) R1	19.3564	18.456	19.3633	18.3841	-0.979218	0	1
yw (WT) R2	19.3633	17.6931
yw (WT) R3	19.366	18.3841
aoKO R1	19.464	18.2239	19.45	18.2239	-1.22613	-0.246909	1.18666
aoKO R2	19.428	18.2131
aoKO R3	19.45	18.3529
			RP49	H2B
Sample	RP49	H2B	Median Ct	Median Ct	ΔCt	ΔΔCt	2^-ΔΔCt
yw (WT) R1	19.3564	19.653	19.3633	19.5676	0.20429	0	1
yw (WT) R2	19.3633	19.5552
yw (WT) R3	19.366	19.5676
aoKO R1	19.464	19.5018	19.45	19.4622	0.0122345	-0.192056	1.14239
aoKO R2	19.428	19.4356
aoKO R3	19.45	19.4622
			RP49	H3
Sample	RP49	H3	Median Ct	Median Ct	ΔCt	ΔΔCt	2^-ΔΔCt
yw (WT) R1	19.3564	19.2425	19.3633	19.1012	-0.262144	0	1
yw (WT) R2	19.3633	19.1012
yw (WT) R3	19.366	19.0324
aoKO R1	19.464	19.0697	19.45	19.0697	-0.380283	-0.118139	1.08533
aoKO R2	19.428	19.0908
aoKO R3	19.45	19.0467
			RP49	H4
Sample	RP49	H4	Median Ct	Median Ct	ΔCt	ΔΔCt	2^-ΔΔCt
yw (WT) R1	19.3564	17.6787	19.3633	17.5837	-1.77959	0	1
yw (WT) R2	19.3633	17.5055
yw (WT) R3	19.366	17.5837
aoKO R1	19.464	17.5521	19.45	17.5521	-1.89791	-0.11832	1.08547
aoKO R2	19.428	17.5938
aoKO R3	19.45	17.5308
			RP49	ao
Sample	RP49	ao	Median Ct	Median Ct	ΔCt	ΔΔCt	2^-ΔΔCt
yw (WT) R1	19.3564	25.2621	19.3633	25.2177	5.85443	0	1
yw (WT) R2	19.3633	25.2177
yw (WT) R3	19.366	25.1241
aoKO R1	19.464	Undetermined	19.45	#NUM!	#NUM!	#NUM!	#NUM!
aoKO R2	19.428	Undetermined
aoKO R3	19.45	Undetermined

### Sheet: Rep5
			RP49	H1
Sample	RP49	H1	Median Ct	Median Ct	ΔCt	ΔΔCt	2^-ΔΔCt
yw (WT) R1	18.867	19.7828	18.867	19.7136	0.846638	0	1
yw (WT) R2	18.873	19.7136
yw (WT) R3	18.844	19.5777
aoKO R1	18.7335	19.3637	18.7787	19.3637	0.584999	-0.261639	1.19884
aoKO R2	18.8129	17.9885
aoKO R3	18.7787	19.4363
			RP49	H2A
Sample	RP49	H2A	Median Ct	Median Ct	ΔCt	ΔΔCt	2^-ΔΔCt
yw (WT) R1	18.867	18.1354	18.867	18.1219	-0.74508	0	1
yw (WT) R2	18.873	18.1219
yw (WT) R3	18.844	18.1218
aoKO R1	18.7335	18.173	18.7787	18.0981	-0.680643	0.0644373	0.956318
aoKO R2	18.8129	18.0719
aoKO R3	18.7787	18.0981
			RP49	H2B
Sample	RP49	H2B	Median Ct	Median Ct	ΔCt	ΔΔCt	2^-ΔΔCt
yw (WT) R1	18.867	19.815	18.867	19.7814	0.914443	0	1
yw (WT) R2	18.873	19.7814
yw (WT) R3	18.844	19.7379
aoKO R1	18.7335	19.7664	18.7787	19.7595	0.980797	0.0663542	0.955048
aoKO R2	18.8129	19.7538
aoKO R3	18.7787	19.7595
			RP49	H3
Sample	RP49	H3	Median Ct	Median Ct	ΔCt	ΔΔCt	2^-ΔΔCt
yw (WT) R1	18.867	19.1721	18.867	19.1108	0.243815	0	1
yw (WT) R2	18.873	19.1108
yw (WT) R3	18.844	19.0809
aoKO R1	18.7335	19.3974	18.7787	19.4383	0.659582	0.415767	0.749621
aoKO R2	18.8129	19.4383
aoKO R3	18.7787	19.4565
			RP49	H4
Sample	RP49	H4	Median Ct	Median Ct	ΔCt	ΔΔCt	2^-ΔΔCt
yw (WT) R1	18.867	17.3284	18.867	17.3284	-1.53861	0	1
yw (WT) R2	18.873	17.3899
yw (WT) R3	18.844	17.1957
aoKO R1	18.7335	17.5991	18.7787	17.5991	-1.17958	0.359029	0.779689
aoKO R2	18.8129	17.5531
aoKO R3	18.7787	17.6114
			RP49	ao
Sample	RP49	ao	Median Ct	Median Ct	ΔCt	ΔΔCt	2^-ΔΔCt
yw (WT) R1	18.867	25.3443	18.867	25.298	6.43102	0	1
yw (WT) R2	18.873	25.2363
yw (WT) R3	18.844	25.298
aoKO R1	18.7335	Undetermined	18.7787	#NUM!	#NUM!	#NUM!	#NUM!
aoKO R2	18.8129	Undetermined
aoKO R3	18.7787	Undetermined

### Sheet: Rep6
			RP49	H1
Sample	RP49	H1	Median Ct	Median Ct	ΔCt	ΔΔCt	2^-ΔΔCt
yw (WT) R1	19.3415	19.5438	19.3233	19.5438	0.220514	0	1
yw (WT) R2	19.3233	19.5509
yw (WT) R3	19.028	19.3864
aoKO R1	18.861	18.6603	18.8703	18.6603	-0.209991	-0.430506	1.34771
aoKO R2	18.9472	18.6263
aoKO R3	18.8703	18.7172
			RP49	H2A
Sample	RP49	H2A	Median Ct	Median Ct	ΔCt	ΔΔCt	2^-ΔΔCt
yw (WT) R1	19.3415	17.8034	19.3233	17.7619	-1.56145	0	1
yw (WT) R2	19.3233	17.7619
yw (WT) R3	19.028	17.6423
aoKO R1	18.861	17.2465	18.8703	17.2667	-1.60356	-0.0421085	1.02962
aoKO R2	18.9472	17.2667
aoKO R3	18.8703	17.2716
			RP49	H2B
Sample	RP49	H2B	Median Ct	Median Ct	ΔCt	ΔΔCt	2^-ΔΔCt
yw (WT) R1	19.3415	19.4039	19.3233	19.3221	-0.00126266	0	1
yw (WT) R2	19.3233	19.3221
yw (WT) R3	19.028	19.1981
aoKO R1	18.861	18.7905	18.8703	18.7524	-0.11788	-0.116617	1.08419
aoKO R2	18.9472	18.7524
aoKO R3	18.8703	18.7507
			RP49	H3
Sample	RP49	H3	Median Ct	Median Ct	ΔCt	ΔΔCt	2^-ΔΔCt
yw (WT) R1	19.3415	19.0202	19.3233	19.0202	-0.303101	0	1
yw (WT) R2	19.3233	19.0626
yw (WT) R3	19.028	18.9645
aoKO R1	18.861	18.5722	18.8703	18.5722	-0.298033	0.00506783	0.996493
aoKO R2	18.9472	18.5721
aoKO R3	18.8703	18.5911
			RP49	H4
Sample	RP49	H4	Median Ct	Median Ct	ΔCt	ΔΔCt	2^-ΔΔCt
yw (WT) R1	19.3415	17.4908	19.3233	17.4908	-1.83252	0	1
yw (WT) R2	19.3233	17.4982
yw (WT) R3	19.028	17.4161
aoKO R1	18.861	17.1086	18.8703	17.1086	-1.76162	0.0708923	0.952049
aoKO R2	18.9472	17.0511
aoKO R3	18.8703	17.4593
			RP49	ao
Sample	RP49	ao	Median Ct	Median Ct	ΔCt	ΔΔCt	2^-ΔΔCt
yw (WT) R1	19.3415	24.7324	19.3233	24.6531	5.32972	0	1
yw (WT) R2	19.3233	24.6531
yw (WT) R3	19.028	24.4014
aoKO R1	18.861	Undetermined	18.8703	37.9307	19.0605	13.7307	7.35588e-05
aoKO R2	18.9472	Undetermined
aoKO R3	18.8703	37.9307
