## Supplementary material for "The *Drosophila* maternal-effect gene *abnormal oocyte* (*ao*) does not repress histone gene expression": Table S7

### Sheet: S15A Rep1
			RP49	H1
Sample	RP49	H1	Median Ct	Median Ct	ΔCt	ΔΔCt	2^-ΔΔCt
yw (WT) R1	21.1303	20.5059	21.1622	20.4708	-0.691338	0	1
yw (WT) R2	21.1622	20.4346
yw (WT) R3	21.1792	20.4708
aoKO R1	21.2995	20.3736	21.2352	20.3118	-0.923407	-0.232069	1.17452
aoKO R2	21.2352	20.3034
aoKO R3	21.164	20.3118
			RP49	H2A
Sample	RP49	H2A	Median Ct	Median Ct	ΔCt	ΔΔCt	2^-ΔΔCt
yw (WT) R1	21.1303	19.3358	21.1622	18.984	-2.17814	0	1
yw (WT) R2	21.1622	18.9818
yw (WT) R3	21.1792	18.984
aoKO R1	21.2995	19.1897	21.2352	19.134	-2.10117	0.0769749	0.948043
aoKO R2	21.2352	19.134
aoKO R3	21.164	19.0693
			RP49	H3
Sample	RP49	H3	Median Ct	Median Ct	ΔCt	ΔΔCt	2^-ΔΔCt
yw (WT) R1	21.1303	20.2938	21.1622	20.2489	-0.913273	0	1
yw (WT) R2	21.1622	20.2407
yw (WT) R3	21.1792	20.2489
aoKO R1	21.2995	20.3675	21.2352	20.3675	-0.86768	0.0455933	0.968891
aoKO R2	21.2352	20.369
aoKO R3	21.164	20.2592
