## Supplementary material for "The *Drosophila* maternal-effect gene *abnormal oocyte* (*ao*) does not repress histone gene expression": Table S8

### Sheet: Rep1
			RP49	H1
Sample	RP49	H1	Median Ct	Median Ct	ΔCt	ΔΔCt	2^-ΔΔCt
yw (WT) R1	19.3564	19.9024	19.3633	19.7414	0.378115	0	1
yw (WT) R2	19.3633	19.7414
yw (WT) R3	19.366	19.6243
ao1 R1	18.316	18.6024	18.3205	18.6024	0.281902	-0.0962124	1.06896
ao1 R2	18.3205	18.5114
ao1 R3	18.3966	18.6086
			RP49	H2A
Sample	RP49	H2A	Median Ct	Median Ct	ΔCt	ΔΔCt	2^-ΔΔCt
yw (WT) R1	19.3564	18.456	19.3633	18.3841	-0.979218	0	1
yw (WT) R2	19.3633	17.6931
yw (WT) R3	19.366	18.3841
ao1 R1	18.316	17.4804	18.3205	17.5339	-0.786526	0.192692	0.874972
ao1 R2	18.3205	17.5339
ao1 R3	18.3966	17.5391
			RP49	H2B
Sample	RP49	H2B	Median Ct	Median Ct	ΔCt	ΔΔCt	2^-ΔΔCt
yw (WT) R1	19.3564	19.653	19.3633	19.5676	0.20429	0	1
yw (WT) R2	19.3633	19.5552
yw (WT) R3	19.366	19.5676
ao1 R1	18.316	18.8961	18.3205	18.8777	0.557238	0.352947	0.782983
ao1 R2	18.3205	18.8655
ao1 R3	18.3966	18.8777
			RP49	H3
Sample	RP49	H3	Median Ct	Median Ct	ΔCt	ΔΔCt	2^-ΔΔCt
yw (WT) R1	19.3564	19.2425	19.3633	19.1012	-0.262144	0	1
yw (WT) R2	19.3633	19.1012
yw (WT) R3	19.366	19.0324
ao1 R1	18.316	18.3215	18.3205	18.299	-0.0215168	0.240627	0.846377
ao1 R2	18.3205	18.299
ao1 R3	18.3966	18.2781
			RP49	H4
Sample	RP49	H4	Median Ct	Median Ct	ΔCt	ΔΔCt	2^-ΔΔCt
yw (WT) R1	19.3564	17.6787	19.3633	17.5837	-1.77959	0	1
yw (WT) R2	19.3633	17.5055
yw (WT) R3	19.366	17.5837
ao1 R1	18.316	16.643	18.3205	16.6391	-1.68136	0.0982323	0.934177
ao1 R2	18.3205	16.6391
ao1 R3	18.3966	16.3451
			RP49	ao
Sample	RP49	ao	Median Ct	Median Ct	ΔCt	ΔΔCt	2^-ΔΔCt
yw (WT) R1	19.3564	25.2621	19.3633	25.2177	5.85443	0	1
yw (WT) R2	19.3633	25.2177
yw (WT) R3	19.366	25.1241
ao1 R1	18.316	28.4537	18.3205	28.4537	10.1332	4.2788	0.0515173
ao1 R2	18.3205	28.3459
ao1 R3	18.3966	28.5559

### Sheet: Rep2
			RP49	H1
Sample	RP49	H1	Median Ct	Median Ct	ΔCt	ΔΔCt	2^-ΔΔCt
yw (WT) R1	18.867	19.7828	18.867	19.7136	0.846638	0	1
yw (WT) R2	18.873	19.7136
yw (WT) R3	18.844	19.5777
ao1 R1	18.5805	19.6585	18.5835	19.7042	1.12069	0.274053	0.826993
ao1 R2	18.5835	19.7042
ao1 R3	18.637	19.7369
			RP49	H2A
Sample	RP49	H2A	Median Ct	Median Ct	ΔCt	ΔΔCt	2^-ΔΔCt
yw (WT) R1	18.867	18.1354	18.867	18.1219	-0.74508	0	1
yw (WT) R2	18.873	18.1219
yw (WT) R3	18.844	18.1218
ao1 R1	18.5805	18.38	18.5835	18.4561	-0.127377	0.617704	0.651707
ao1 R2	18.5835	18.4869
ao1 R3	18.637	18.4561
			RP49	H2B
Sample	RP49	H2B	Median Ct	Median Ct	ΔCt	ΔΔCt	2^-ΔΔCt
yw (WT) R1	18.867	19.815	18.867	19.7814	0.914443	0	1
yw (WT) R2	18.873	19.7814
yw (WT) R3	18.844	19.7379
ao1 R1	18.5805	20.1271	18.5835	20.1692	1.58568	0.671234	0.62797
ao1 R2	18.5835	20.1692
ao1 R3	18.637	20.2362
			RP49	H3
Sample	RP49	H3	Median Ct	Median Ct	ΔCt	ΔΔCt	2^-ΔΔCt
yw (WT) R1	18.867	19.1721	18.867	19.1108	0.243815	0	1
yw (WT) R2	18.873	19.1108
yw (WT) R3	18.844	19.0809
ao1 R1	18.5805	19.8017	18.5835	19.8658	1.28234	1.03853	0.486823
ao1 R2	18.5835	19.8658
ao1 R3	18.637	19.9039
			RP49	H4
Sample	RP49	H4	Median Ct	Median Ct	ΔCt	ΔΔCt	2^-ΔΔCt
yw (WT) R1	18.867	17.3284	18.867	17.3284	-1.53861	0	1
yw (WT) R2	18.873	17.3899
yw (WT) R3	18.844	17.1957
ao1 R1	18.5805	17.7931	18.5835	17.8373	-0.746218	0.79239	0.577387
ao1 R2	18.5835	17.8373
ao1 R3	18.637	17.8752
			RP49	ao
Sample	RP49	ao	Median Ct	Median Ct	ΔCt	ΔΔCt	2^-ΔΔCt
yw (WT) R1	18.867	25.3443	18.867	25.298	6.43102	0	1
yw (WT) R2	18.873	25.2363
yw (WT) R3	18.844	25.298
ao1 R1	18.5805	28.7052	18.5835	28.6726	10.0891	3.65806	0.0792162
ao1 R2	18.5835	28.6303
ao1 R3	18.637	28.6726

### Sheet: Rep3
			RP49	H1
Sample	RP49	H1	Median Ct	Median Ct	ΔCt	ΔΔCt	2^-ΔΔCt
yw (WT) R1	19.3415	19.5438	19.3233	19.5438	0.220514	0	1
yw (WT) R2	19.3233	19.5509
yw (WT) R3	19.028	19.3864
ao1 R1	19.1068	19.9747	19.1068	19.9229	0.816074	0.59556	0.661787
ao1 R2	19.0755	19.9229
ao1 R3	19.3385	19.8957
			RP49	H2A
Sample	RP49	H2A	Median Ct	Median Ct	ΔCt	ΔΔCt	2^-ΔΔCt
yw (WT) R1	19.3415	17.8034	19.3233	17.7619	-1.56145	0	1
yw (WT) R2	19.3233	17.7619
yw (WT) R3	19.028	17.6423
ao1 R1	19.1068	18.2848	19.1068	18.2987	-0.808119	0.753332	0.593232
ao1 R2	19.0755	18.3548
ao1 R3	19.3385	18.2987
			RP49	H2B
Sample	RP49	H2B	Median Ct	Median Ct	ΔCt	ΔΔCt	2^-ΔΔCt
yw (WT) R1	19.3415	19.4039	19.3233	19.3221	-0.00126266	0	1
yw (WT) R2	19.3233	19.3221
yw (WT) R3	19.028	19.1981
ao1 R1	19.1068	19.5742	19.1068	19.5786	0.471857	0.47312	0.720405
ao1 R2	19.0755	19.6284
ao1 R3	19.3385	19.5786
			RP49	H3
Sample	RP49	H3	Median Ct	Median Ct	ΔCt	ΔΔCt	2^-ΔΔCt
yw (WT) R1	19.3415	19.0202	19.3233	19.0202	-0.303101	0	1
yw (WT) R2	19.3233	19.0626
yw (WT) R3	19.028	18.9645
ao1 R1	19.1068	19.4873	19.1068	19.394	0.287178	0.590279	0.664215
ao1 R2	19.0755	19.394
ao1 R3	19.3385	19.3807
			RP49	H4
Sample	RP49	H4	Median Ct	Median Ct	ΔCt	ΔΔCt	2^-ΔΔCt
yw (WT) R1	19.3415	17.4908	19.3233	17.4908	-1.83252	0	1
yw (WT) R2	19.3233	17.4982
yw (WT) R3	19.028	17.4161
ao1 R1	19.1068	18.2454	19.1068	18.1495	-0.957285	0.875231	0.545167
ao1 R2	19.0755	18.1495
ao1 R3	19.3385	18.0873
			RP49	ao
Sample	RP49	ao	Median Ct	Median Ct	ΔCt	ΔΔCt	2^-ΔΔCt
yw (WT) 1	19.3415	24.7324	19.3233	24.6531	5.32972	0	1
yw (WT) 2	19.3233	24.6531
yw (WT) 3	19.028	24.4014
ao1 R1	19.1068	28.9787	19.1068	29.0068	9.90005	4.57033	0.0420913
ao1 R2	19.0755	29.1309
ao1 R3	19.3385	29.0068
