## Supplementary material for "The *Drosophila* maternal-effect gene *abnormal oocyte* (*ao*) does not repress histone gene expression": Table S9

### Sheet: S15B Rep1
			RP49	H1
Sample	RP49	H1	Avg. Ct	Avg. Ct	ΔCt	ΔΔCt	2^-ΔΔCt
yw (WT) R1	19.025	18.9112	19.0103	18.9202	-0.0901613	0	1
yw (WT) R2	18.9956	18.9291
ao1 R1	18.8562	18.5092	18.8512	18.5699	-0.281289	-0.191128	1.14166
ao1 R2	18.8462	18.6306
			RP49	H2A
Sample	RP49	H2A	Avg. Ct	Avg. Ct	ΔCt	ΔΔCt	2^-ΔΔCt
yw (WT) R1	19.025	18.1472	19.0103	18.119	-0.891356	0	1
yw (WT) R2	18.9956	18.0908
ao1 R1	18.8562	18.0429	18.8512	18.0427	-0.808519	0.0828371	0.944199
ao1 R2	18.8462	18.0425
			RP49	H2B
Sample	RP49	H2B	Avg. Ct	Avg. Ct	ΔCt	ΔΔCt	2^-ΔΔCt
yw (WT) R1	19.025	19.2942	19.0103	19.3454	0.335108	0	1
yw (WT) R2	18.9956	19.3967
ao1 R1	18.8562	19.8496	18.8512	19.8897	1.03855	0.703442	0.614105
ao1 R2	18.8462	19.9299
			RP49	H3
Sample	RP49	H3	Avg. Ct	Avg. Ct	ΔCt	ΔΔCt	2^-ΔΔCt
yw (WT) R1	19.025	21.3641	19.0103	21.3126	2.30227	0	1
yw (WT) R2	18.9956	21.2611
ao1 R1	18.8562	21.2463	18.8512	21.203	2.3518	0.0495377	0.966246
ao1 R2	18.8462	21.1597
			RP49	H4
Sample	RP49	H4	Avg. Ct	Avg. Ct	ΔCt	ΔΔCt	2^-ΔΔCt
yw (WT) R1	19.025	20.7871	19.0103	20.8199	1.80956	0	1
yw (WT) R2	18.9956	20.8527
ao1 R1	18.8562	20.5951	18.8512	20.5063	1.65507	-0.154484	1.11302
ao1 R2	18.8462	20.4174
			RP49	ao
Sample	RP49	ao	Avg. Ct	Avg. Ct	ΔCt	ΔΔCt	2^-ΔΔCt
yw (WT) R1	19.025	24.8126	19.0103	24.8735	5.86316	0	1
yw (WT) R2	18.9956	24.9343
ao1 R1	18.8562	29.0691	18.8512	28.955	10.1038	4.24068	0.0528968
ao1 R2	18.8462	28.841

### Sheet: S15B Rep2
			RP49	H1
Sample	RP49	H1	Avg. Ct	Avg. Ct	ΔCt	ΔΔCt	2^-ΔΔCt
yw (WT) R1	20.72	19.9319	20.7104	19.8819	-0.828504	0	1
yw (WT) R2	20.7008	19.8319
ao1 R1	20.6254	20.0017	20.562	19.986	-0.575926	0.252578	0.839395
ao1 R2	20.4986	19.9703
			RP49	H2A
Sample	RP49	H2A	Avg. Ct	Avg. Ct	ΔCt	ΔΔCt	2^-ΔΔCt
yw (WT) R1	20.72	18.5981	20.7104	18.6078	-2.10256	0	1
yw (WT) R2	20.7008	18.6176
ao1 R1	20.6254	19.2348	20.562	19.2618	-1.30015	0.802408	0.573391
ao1 R2	20.4986	19.2888
			RP49	H2B
Sample	RP49	H2B	Avg. Ct	Avg. Ct	ΔCt	ΔΔCt	2^-ΔΔCt
yw (WT) R1	20.72	19.9298	20.7104	19.9298	-0.78057	0	1
yw (WT) R2	20.7008
ao1 R1	20.6254	20.6548	20.562	20.6434	0.0814829	0.862053	0.550169
ao1 R2	20.4986	20.632
			RP49	H3
Sample	RP49	H3	Avg. Ct	Avg. Ct	ΔCt	ΔΔCt	2^-ΔΔCt
yw (WT) R1	20.72	21.6158	20.7104	21.578	0.867624	0	1
yw (WT) R2	20.7008	21.5403
ao1 R1	20.6254	21.4625	20.562	21.504	0.942062	0.0744381	0.949712
ao1 R2	20.4986	21.5455
			RP49	H4
Sample	RP49	H4	Avg. Ct	Avg. Ct	ΔCt	ΔΔCt	2^-ΔΔCt
yw (WT) R1	20.72	19.8562	20.7104	19.8772	-0.833186	0	1
yw (WT) R2	20.7008	19.8982
ao1 R1	20.6254	19.9707	20.562	19.9524	-0.609574	0.223612	0.856419
ao1 R2	20.4986	19.934
			RP49	ao
Sample	RP49	ao	Avg. Ct	Avg. Ct	ΔCt	ΔΔCt	2^-ΔΔCt
yw (WT) R1	20.72	26.3276	20.7104	26.3219	5.61147	0	1
yw (WT) R2	20.7008	26.3162
ao1 R1	20.6254	31.5308	20.562	31.5653	11.0033	5.39182	0.0238178
ao1 R2	20.4986	31.5997

### Sheet: S15B Rep3
			RP49	H1
Sample	RP49	H1	Avg. Ct	Avg. Ct	ΔCt	ΔΔCt	2^-ΔΔCt
yw (WT) R1	22.2399	20.8539	22.2205	20.7876	-1.43297	0	1
yw (WT) R2	22.2012	20.7212
ao1 R1	20.5971	19.2797	20.5674	19.2741	-1.29327	0.139702	0.907707
ao1 R2	20.5377	19.2685
			RP49	H2A
Sample	RP49	H2A	Avg. Ct	Avg. Ct	ΔCt	ΔΔCt	2^-ΔΔCt
yw (WT) R1	22.2399	19.5577	22.2205	19.59	-2.63054	0	1
yw (WT) R2	22.2012	19.6223
ao1 R1	20.5971	18.6773	20.5674	18.6561	-1.9113	0.719232	0.607421
ao1 R2	20.5377	18.6348
			RP49	H2B
Sample	RP49	H2B	Avg. Ct	Avg. Ct	ΔCt	ΔΔCt	2^-ΔΔCt
yw (WT) R1	22.2399	20.8372	22.2205	20.8139	-1.40668	0	1
yw (WT) R2	22.2012	20.7905
ao1 R1	20.5971	20.0172	20.5674	20.0178	-0.54956	0.857117	0.552055
ao1 R2	20.5377	20.0185
			RP49	H3
Sample	RP49	H3	Avg. Ct	Avg. Ct	ΔCt	ΔΔCt	2^-ΔΔCt
yw (WT) R1	22.2399	23.0424	22.2205	23.0545	0.833962	0	1
yw (WT) R2	22.2012	23.0666
ao1 R1	20.5971	21.0133	20.5674	21.0795	0.512101	-0.321861	1.24994
ao1 R2	20.5377	21.1457
			RP49	H4
Sample	RP49	H4	Avg. Ct	Avg. Ct	ΔCt	ΔΔCt	2^-ΔΔCt
yw (WT) R1	22.2399	21.2145	22.2205	21.2114	-1.0091	0	1
yw (WT) R2	22.2012	21.2084
ao1 R1	20.5971	19.6473	20.5674	19.615	-0.952379	0.0567188	0.961448
ao1 R2	20.5377	19.5828
			RP49	ao
Sample	RP49	ao	Avg. Ct	Avg. Ct	ΔCt	ΔΔCt	2^-ΔΔCt
yw (WT) R1	22.2399	27.8695	22.2205	27.8501	5.6296	0	1
yw (WT) R2	22.2012	27.8308
ao1 R1	20.5971	31.185	20.5674	31.1507	10.5833	4.95365	0.0322702
ao1 R2	20.5377	31.1163

### Sheet: S15B Rep4
			RP49	H1
Sample	RP49	H1	Avg. Ct	Avg. Ct	ΔCt	ΔΔCt	2^-ΔΔCt
yw (WT) R1	18.8346	18.9042	18.8911	19.0023	0.111287	0	1
yw (WT) R2	18.9475	19.1005
ao1 R1	19.0625	18.6922	18.9997	18.8276	-0.172067	-0.283354	1.21702
ao1 R2	18.9369	18.963
			RP49	H2A
Sample	RP49	H2A	Avg. Ct	Avg. Ct	ΔCt	ΔΔCt	2^-ΔΔCt
yw (WT) R1	18.8346	18.0314	18.8911	18.0706	-0.82041	0	1
yw (WT) R2	18.9475	18.1099
ao1 R1	19.0625	18.2706	18.9997	18.3123	-0.687364	0.133046	0.911904
ao1 R2	18.9369	18.3541
			RP49	H2B
Sample	RP49	H2B	Avg. Ct	Avg. Ct	ΔCt	ΔΔCt	2^-ΔΔCt
yw (WT) R1	18.8346	19.2667	18.8911	19.4956	0.6045	0	1
yw (WT) R2	18.9475	19.7244
ao1 R1	19.0625	19.9871	18.9997	19.9871	0.9874	0.3829	0.766894
ao1 R2	18.9369
			RP49	H3
Sample	RP49	H3	Avg. Ct	Avg. Ct	ΔCt	ΔΔCt	2^-ΔΔCt
yw (WT) R1	18.8346	21.8031	18.8911	21.7858	2.89477	0	1
yw (WT) R2	18.9475	21.7685
ao1 R1	19.0625	21.4479	18.9997	21.5019	2.50218	-0.392594	1.31275
ao1 R2	18.9369	21.5559
			RP49	H4
Sample	RP49	H4	Avg. Ct	Avg. Ct	ΔCt	ΔΔCt	2^-ΔΔCt
yw (WT) R1	18.8346	20.6601	18.8911	20.797	1.90599	0	1
yw (WT) R2	18.9475	20.934
ao1 R1	19.0625	20.8712	18.9997	20.9258	1.92608	0.020092	0.98617
ao1 R2	18.9369	20.9803
			RP49	ao
Sample	RP49	ao	Avg. Ct	Avg. Ct	ΔCt	ΔΔCt	2^-ΔΔCt
yw (WT) R1	18.8346	24.7027	18.8911	24.6883	5.79723	0	1
yw (WT) R2	18.9475	24.6739
ao1 R1	19.0625	29.3461	18.9997	29.1696	10.1699	4.37267	0.0482719
ao1 R2	18.9369	28.9932
