## Supplementary material for "The *Drosophila* maternal-effect gene *abnormal oocyte* (*ao*) does not repress histone gene expression": Table S10

### Sheet: sheet1
	H2B	beta tubulin	H2B/beta tubulin	∆ao/yw
∆ao_2	1850000	2740000	0.675182	1.01966
∆ao_3	1790000	2360000	0.758475	1.05603
∆ao_4	849000	1620000	0.524074	0.363307
yw_2	1470000	2220000	0.662162
yw_3	1300000	1810000	0.718232
yw_4	828000	574000	1.44251
	H3	beta tubulin	H3/beta tubulin	∆ao/yw
∆ao_2	417000	1140000	0.365789	0.359131
∆ao_3	517000	1470000	0.351701	0.403933
∆ao_4	129000	1230000	0.104878	0.492001
yw_2	824000	809000	1.01854
yw_3	1010000	1160000	0.87069
yw_4	136000	638000	0.213166
