## Supplementary material for "The *Drosophila* maternal-effect gene *abnormal oocyte* (*ao*) does not repress histone gene expression": Table S11

### Sheet: Rep1
			RP49	ao
Sample	RP49	ao	Avg. Ct	Avg. Ct	ΔCt	ΔΔCt	2^-ΔΔCt
200x (WT) R1	19.2391	24.6505	19.3003	24.6179	5.31759	0	1
200x (WT) R2	19.3615	24.5853
224x R1	18.6624	24.3765	18.6689	24.3519	5.68308	0.365494	0.776203
224x R2	18.6753	24.3274
Sample	RP49	ao	Avg. Ct	Avg. Ct	ΔCt	ΔΔCt	2^-ΔΔCt
200x (WT) R1	19.2391	24.6505	19.3003	24.6179	5.31759	0	1
200x (WT) R2	19.3615	24.5853
124x R1	18.9428	24.4452	18.8953	24.4714	5.57609	0.258507	0.835953
124x R2	18.8478	24.4976
Sample	RP49	ao	Avg. Ct	Avg. Ct	ΔCt	ΔΔCt	2^-ΔΔCt
200x (WT) R1	19.2391	24.6505	19.3003	24.6179	5.31759	0	1
200x (WT) R2	19.3615	24.5853
100x R1	18.9042	24.3256	18.8458	24.4201	5.57436	0.256769	0.83696
100x R2	18.7874	24.5147
Sample	RP49	ao	Avg. Ct	Avg. Ct	ΔCt	ΔΔCt	2^-ΔΔCt
200x (WT) R1	19.2391	24.6505	19.3003	24.6179	5.31759	0	1
200x (WT) R2	19.3615	24.5853
24x R1	19.8431	24.8865	19.8143	24.8972	5.08292	-0.234664	1.17663
24x R2	19.7854	24.9079

### Sheet: Rep2
			RP49	ao
Sample	RP49	ao	Avg. Ct	Avg. Ct	ΔCt	ΔΔCt	2^-ΔΔCt
200x (WT) R1	19.0021	24.5352	18.9695	24.5383	5.56871	0	1
200x (WT) R2	18.937	24.5413
224x R1	18.4617	23.9363	18.2892	23.9255	5.63632	0.0676079	0.954219
224x R2	18.1167	23.9148
Sample	RP49	ao	Avg. Ct	Avg. Ct	ΔCt	ΔΔCt	2^-ΔΔCt
200x (WT) R1	19.0021	24.5352	18.9695	24.5383	5.56871	0	1
200x (WT) R2	18.937	24.5413
124x R1	18.9713	24.311	18.9559	24.2656	5.3097	-0.259009	1.19666
124x R2	18.9405	24.2203
Sample	RP49	ao	Avg. Ct	Avg. Ct	ΔCt	ΔΔCt	2^-ΔΔCt
200x (WT) R1	19.0021	24.5352	18.9695	24.5383	5.56871	0	1
200x (WT) R2	18.937	24.5413
100x R1	18.4793	23.9297	18.4806	24.0327	5.55213	-0.0165825	1.01156
100x R2	18.4818	24.1357
Sample	RP49	ao	Avg. Ct	Avg. Ct	ΔCt	ΔΔCt	2^-ΔΔCt
200x (WT) R1	19.0021	24.5352	18.9695	24.5383	5.56871	0	1
200x (WT) R2	18.937	24.5413
24x R1	19.1769	24.5377	19.1772	24.49	5.31273	-0.255975	1.19414
24x R2	19.1776	24.4422

### Sheet: Rep3
			RP49	ao
Sample	RP49	ao	Avg. Ct	Avg. Ct	ΔCt	ΔΔCt	2^-ΔΔCt
200x (WT) R1	18.771	24.4851	18.7876	24.5194	5.73181	0	1
200x (WT) R2	18.8042	24.5537
224x R1	18.7677	24.325	18.7228	24.3189	5.59604	-0.135777	1.09868
224x R2	18.678	24.3128
Sample	RP49	ao	Avg. Ct	Avg. Ct	ΔCt	ΔΔCt	2^-ΔΔCt
200x (WT) R1	18.771	24.4851	18.7876	24.5194	5.73181	0	1
200x (WT) R2	18.8042	24.5537
124x R1	19.1995	24.6158	19.2583	24.5249	5.26661	-0.465209	1.38052
124x R2	19.3171	24.434
Sample	RP49	ao	Avg. Ct	Avg. Ct	ΔCt	ΔΔCt	2^-ΔΔCt
200x (WT) R1	18.771	24.4851	18.7876	24.5194	5.73181	0	1
200x (WT) R2	18.8042	24.5537
100x R1	18.4638	24.864	18.4295	24.9147	6.48522	0.753407	0.593201
100x R2	18.3952	24.9655
Sample	RP49	ao	Avg. Ct	Avg. Ct	ΔCt	ΔΔCt	2^-ΔΔCt
200x (WT) R1	18.771	24.4851	18.7876	24.5194	5.73181	0	1
200x (WT) R2	18.8042	24.5537
24x R1	19.5576	24.6073	19.484	24.5515	5.06744	-0.664377	1.58488
24x R2	19.4105	24.4956

### Sheet: Rep4
			RP49	ao
Sample	RP49	ao	Avg. Ct	Avg. Ct	ΔCt	ΔΔCt	2^-ΔΔCt
200x (WT) R1	18.9398	24.6321	18.8846	24.5041	5.6195	0	1
200x (WT) R2	18.8295	24.3761
224x R1	18.7426	24.5549	18.7362	24.6282	5.89195	0.272452	0.827911
224x R2	18.7298	24.7014
Sample	RP49	ao	Avg. Ct	Avg. Ct	ΔCt	ΔΔCt	2^-ΔΔCt
200x (WT) R1	18.9398	24.6321	18.8846	24.5041	5.6195	0	1
200x (WT) R2	18.8295	24.3761
124x R1	19.2641	24.9308	19.2975	24.9495	5.652	0.0325031	0.977722
124x R2	19.3308	24.9681
Sample	RP49	ao	Avg. Ct	Avg. Ct	ΔCt	ΔΔCt	2^-ΔΔCt
200x (WT) R1	18.9398	24.6321	18.8846	24.5041	5.6195	0	1
200x (WT) R2	18.8295	24.3761
100x R1	18.9244	24.3542	18.9669	24.3439	5.37693	-0.242568	1.1831
100x R2	19.0095	24.3336
Sample	RP49	ao	Avg. Ct	Avg. Ct	ΔCt	ΔΔCt	2^-ΔΔCt
200x (WT) R1	18.9398	24.6321	18.8846	24.5041	5.6195	0	1
200x (WT) R2	18.8295	24.3761
24x R1	19.5159	24.6079	19.4419	24.5679	5.12609	-0.493408	1.40777
24x R2	19.3678	24.5279

### Sheet: Rep5
			RP49	ao
Sample	RP49	ao	Avg. Ct	Avg. Ct	ΔCt	ΔΔCt	2^-ΔΔCt
200x (WT) R1	18.988	24.2972	18.9196	24.2903	5.37077	0	1
200x (WT) R2	18.8512	24.2834
224x R1	18.7848	24.3325	18.8168	24.4553	5.63856	0.267794	0.830589
224x R2	18.8487	24.5781
Sample	RP49	ao	Avg. Ct	Avg. Ct	ΔCt	ΔΔCt	2^-ΔΔCt
200x (WT) R1	18.988	24.2972	18.9196	24.2903	5.37077	0	1
200x (WT) R2	18.8512	24.2834
124x R1	19.0135	24.3468	18.9773	24.3724	5.39514	0.0243721	0.983248
124x R2	18.941	24.398
Sample	RP49	ao	Avg. Ct	Avg. Ct	ΔCt	ΔΔCt	2^-ΔΔCt
200x (WT) R1	18.988	24.2972	18.9196	24.2903	5.37077	0	1
200x (WT) R2	18.8512	24.2834
100x R1	19.1771	24.5723	19.1828	24.5319	5.34904	-0.0217285	1.01518
100x R2	19.1885	24.4914
Sample	RP49	ao	Avg. Ct	Avg. Ct	ΔCt	ΔΔCt	2^-ΔΔCt
200x (WT) R1	18.988	24.2972	18.9196	24.2903	5.37077	0	1
200x (WT) R2	18.8512	24.2834
24x R1	19.7871	24.9285	19.7591	24.8248	5.06575	-0.305022	1.23544
24x R2	19.7311	24.7212
